# Disruption of lysosomal proteolysis in astrocytes facilitates midbrain proteostasis failure in an early-onset PD model

**DOI:** 10.1101/2022.08.26.505472

**Authors:** Gustavo Morrone Parfitt, Elena Coccia, Camille Goldman, Kristen Whitney, Ricardo Reyes, Lily Sarrafha, Ki Hong Nam, Soha Sohail, Drew Jones, John F Crary, Alban Ordureau, Joel Blanchard, Tim D Ahfeldt

## Abstract

Accumulation of advanced glycation end products (AGEs) on biopolymers accompany cellular aging and drives poorly understood disease processes. Here, we studied how AGEs contribute to development of early on-set Parkinson’s Disease (PD) caused by loss-of-function of DJ1, a protein deglycase. In induced pluripotent stem cell (iPSC)-derived midbrain organoid models deficient for DJ1 activity, we find that lysosomal proteolysis is impaired, causing AGEs to accumulate, α-synuclein (α-syn) phosphorylation to increase, and proteins to aggregate. These processes are at least partly driven by astrocytes, as DJ1 loss reduces their capacity to provide metabolic support and triggers acquisition of a pro-inflammatory phenotype. Consistently, in co-cultures, we find that DJ1-expressing astrocytes are able to reverse the proteolysis deficits of DJ1 knockout midbrain neurons. In conclusion, astrocytes’ capacity to clear toxic damaged proteins is critical to preserve neuronal function and their dysfunction contributes to the neurodegeneration observed in PD.
