## Supplementary material for "Disruption of lysosomal proteolysis in astrocytes facilitates midbrain proteostasis failure in an early-onset PD model": Table1

### Sheet: Sheet1
Case	Age	Gender	Clinical Diagnosis	Neuropathological Diagnosis	PMI (hours)
1	84	M	Parkinson's disease	Parkinson's disease	25.5
2	69	M	Parkinson's disease	Parkinson's disease	16.9
3	82	M	Parkinson's disease	Parkinson's disease	8.7
4	88	M	Parkinson's disease	Parkinson's disease	21.8
5	64	M	Parkinson's disease	Parkinson's disease	57.3
6	77	M	Parkinson's disease	Parkinson's disease	20.8
7	89	M	Pancreatic cancer	Control	17.5
8	65	F	ST-segment elevation myocardial infarction	Control	23.9
9	82	M	Cholecystitis	Control	6.6
10	77	F	Diabetes	Control	13.5
11	65	M	Acute myeloid leukemia	Control	10.9
